# Reef environments shape microbial partners in a highly connected coral population

**DOI:** 10.1101/2020.10.27.357095

**Authors:** NG Kriefall, MR Kanke, GV Aglyamova, SW Davies

## Abstract

Corals from more thermally variable environments often fare better under thermal stress compared to those from less thermally variable environments, an important finding given that ocean warming threatens corals worldwide. Evidence is mounting that thermal tolerance can be attributed to the coral itself, as well as microbial communities present within the holobiont (coral host and its associated microorganisms). However, few studies have characterized how thermally variable environments structure multiple holobiont members *in situ*. Here, using 2b-RAD sequencing of the coral and metabarcoding of algal (ITS2) and bacterial (16S) communities, we show evidence that reef zones (locales differing in proximity to shore, physical characteristics, and environmental variability) structure algal and bacterial communities at different scales within a highly connected coral population (*Acropora hyacinthus*) in French Polynesia. Fore reef (more stable) algal communities were on average more diverse than the back reef (more variable), suggesting that variability constrains algal diversity. In contrast, microbial communities were structured on smaller scales with site-specific indicator species and enriched functions across reef zones. Our results illuminate how associations with unique microbial communities can depend on spatial scale across highly dispersive coral populations, which may have fitness consequences in thermally divergent regions and rapidly changing oceans.
