## Supplementary material for "Reef environments shape microbial partners in a highly connected coral population": Table S2 sample reads

### Sheet: Sheet1
Sample name	Site	Reef zone	2b-RAD sequencer	2b-RAD raw reads	2b-RAD reads post-filtering	Mapping %	2b-RAD notes	ITS2 raw reads	ITS2 reads post-filtering	ITS2 notes	16S raw reads	16S reads post-filtering	16S notes
MNW-B_51	Moorea NW	Back reef	HiSeq4000	4985656	2103009	75.2		10433	9114		35656	33582
MNW-B_53	Moorea NW	Back reef	HiSeq4000	14084393	3856515	75.58
MNW-B_55	Moorea NW	Back reef	HiSeq4000	2025343	891604	83.92		9652	8488		17584	15842
MNW-B_56	Moorea NW	Back reef	HiSeq4000	710381	294860	84.38
MNW-B_57	Moorea NW	Back reef	HiSeq2500	891965	310387	83.18	Low read depth - removed
MNW-B_58	Moorea NW	Back reef	HiSeq2500	1338428	451004	81.39	Clone - removed	3295	1019	Low read depth - removed	30120	28355
MNW-B_59	Moorea NW	Back reef	HiSeq2500	1639347	502781	85.34
MNW-B_62	Moorea NW	Back reef	HiSeq2500	1350206	430157	85.16		5016	4339		20355	18817
MNW-B_63	Moorea NW	Back reef	HiSeq2500	2897050	863523	84.01		6713	5839		30000	27539
MNW-B_65	Moorea NW	Back reef	HiSeq4000	68634	61986	77.2	Low read depth - removed	4280	3650		18310	16951
MNW-B_69	Moorea NW	Back reef	HiSeq4000	944563	856383	74.84	Raw reads not deduplicated
MNW-B_70	Moorea NW	Back reef	HiSeq4000	1442131	1308354	80.64	Raw reads not deduplicated	5808	4975		29204	27366
MNW-B_71	Moorea NW	Back reef	HiSeq4000	1102403	262415	80.47	Low read depth - removed
MNW-B_72	Moorea NW	Back reef	HiSeq4000	668413	605011	79.92	Raw reads not deduplicated	2280	1786	Low read depth - removed	39537	37126
MNW-B_73	Moorea NW	Back reef						11410	9812		29068	26823
MNW-B_76	Moorea NW	Back reef	HiSeq4000	160496	144225	80.44	Low read depth - removed	304	209	Low read depth - removed with & without rarefaction	23608	21139
MNW-B_87	Moorea NW	Back reef	HiSeq4000	18265490	4220763	74.11		23	0	Low read depth - removed with & without rarefaction	12416	10930	Low read depth - removed
MNW-B_89	Moorea NW	Back reef	HiSeq4000	1403637	306423	85.13		3387	2834
MNW-B_96	Moorea NW	Back reef						4662	4080		15967	14440
MNW-B_97	Moorea NW	Back reef						4264	3793		37280	33269
MNW-B_98	Moorea NW	Back reef	HiSeq4000	12691941	2851291	83.99		3165	2030		29867	27380
MNW-B_101	Moorea NW	Back reef						5536	4848		24129	22484
MNW-F_104	Moorea NW	Fore reef	HiSeq4000	1401551	546785	80.48
MNW-F_111	Moorea NW	Fore reef	HiSeq4000	524438	206985	81.74	Low read depth - removed
MNW-F_113	Moorea NW	Fore reef	HiSeq4000	7534853	2651333	81.79		3925	3450		55832	51856
MNW-F_115	Moorea NW	Fore reef	HiSeq4000	992631	388493	82.97		4692	4036		19066	16713
MNW-F_115d	Moorea NW	Fore reef	HiSeq4000	1482167	565411	82.81	Replicate - removed
MNW-F_115dd	Moorea NW	Fore reef	HiSeq4000	839496	341810	83.6	Replicate - removed
MNW-F_116	Moorea NW	Fore reef	HiSeq4000	2426102	577379	84.27		4240	3607		34255	31878
MNW-F_117	Moorea NW	Fore reef	HiSeq2500	4650867	1238254	82.69		2007	1588	Low read depth - removed	25124	23021
MNW-F_119	Moorea NW	Fore reef	HiSeq2500	2676961	793608	85.82
MNW-F_125	Moorea NW	Fore reef	HiSeq2500	3126686	921655	85.03	Clone - removed
MNW-F_130	Moorea NW	Fore reef	HiSeq2500	2130233	712006	83.97		8409	7181		21711	19770
MNW-F_156	Moorea NW	Fore reef	HiSeq2500	1026427	347805	84.1
MNW-F_157	Moorea NW	Fore reef	HiSeq2500	5114702	1359201	85.17		2540	2029		27001	24597
MNW-F_157d	Moorea NW	Fore reef	HiSeq2500	4422011	1254584	85.23	Replicate - removed
MNW-F_158	Moorea NW	Fore reef	HiSeq4000	2704829	2445853	88.98	Raw reads not deduplicated	5275	4527		31426	28967
MNW-F_159	Moorea NW	Fore reef	HiSeq4000	1041115	942918	87.56	Raw reads not deduplicated	6368	5326		23414	21703
MNW-F_172	Moorea NW	Fore reef	HiSeq4000	1143300	1035216	87.11	Raw reads not deduplicated	9182	8191
MNW-F_173	Moorea NW	Fore reef	HiSeq4000	1777029	1608664	86.35	Raw reads not deduplicated	4904	4357		22655	20909
MNW-F_174	Moorea NW	Fore reef	HiSeq4000	1766073	1599998	87.7	Raw reads not deduplicated	3469	2994		23247	21500
MNW-F_174d	Moorea NW	Fore reef	HiSeq4000	2331997	2115399	87.87	Replicate - removed
MNW-F_175	Moorea NW	Fore reef	HiSeq4000	13471037	2954290	83.49		4969	4220		35827	33231	Low read depth - removed
MNW-F_177	Moorea NW	Fore reef	HiSeq4000	858972	186107	85.17	Low read depth - removed	6674	4501		25908	23498
MNW-F_178	Moorea NW	Fore reef	HiSeq4000	3859664	1225503	83.94		5423	2027		31093	29180
MNW-F_179	Moorea NW	Fore reef						6256	5360		26519	24883
MNW-F_180	Moorea NW	Fore reef	HiSeq4000	1429750	516913	78.79		7107	6209		9966	9086	Low read depth - removed
MSE-B_276	Moorea SE	Back reef	HiSeq4000	1242901	339930	78.56		2965	2573		72591	67581
MSE-B_277	Moorea SE	Back reef	HiSeq4000	719910	198215	85.25	Low read depth - removed
MSE-B_297	Moorea SE	Back reef	HiSeq4000	10706864	2554003	82.85		4706	4210		23306	21165
MSE-B_298	Moorea SE	Back reef	HiSeq4000	4950575	1083822	75.54
MSE-B_300	Moorea SE	Back reef	HiSeq4000	5501590	1682069	82.69		7173	6348		38512	36016
MSE-B_301	Moorea SE	Back reef	HiSeq2500	5567705	1466531	83.23		4362	3423		38585	35249
MSE-B_303	Moorea SE	Back reef	HiSeq2500	3864925	1097961	82.58		3961	3450		85448	79790
MSE-B_304	Moorea SE	Back reef	HiSeq2500	4391014	1187557	82.09		5914	5251		409	238	Low read depth - removed
MSE-B_305	Moorea SE	Back reef	HiSeq2500	6400375	1496647	82.68		3266	2898		38166	35740
MSE-B_307	Moorea SE	Back reef	HiSeq2500	4754219	1259328	84.61		2963	2599		18047	16736
MSE-B_308	Moorea SE	Back reef	HiSeq4000	1236209	1072779	86.56	Raw reads not deduplicated	3765	3286		56277	52291
MSE-B_310	Moorea SE	Back reef	HiSeq4000	150320	130688	85.56	Low read depth - removed	6353	5646		29918	27553
MSE-B_311	Moorea SE	Back reef	HiSeq4000	1509254	1320825	85.39	Raw reads not deduplicated	1565	1371	Low read depth - removed	40617	37829
MSE-B_313	Moorea SE	Back reef	HiSeq4000	2136075	1879041	86.17	Raw reads not deduplicated
MSE-B_315	Moorea SE	Back reef						2499	2125		40217	37425
MSE-B_316	Moorea SE	Back reef	HiSeq4000	2210734	1915411	88.32	Raw reads not deduplicated	7528	6601		38883	36312
MSE-B_319	Moorea SE	Back reef	HiSeq4000	4864478	1537632	82.5
MSE-B_321	Moorea SE	Back reef	HiSeq4000	9167995	2351914	82.91
MSE-B_351	Moorea SE	Back reef	HiSeq4000	3079311	1069323	81.96		3459	3059		43168	40203
MSE-B_377	Moorea SE	Back reef	HiSeq4000	2964244	1167043	83.22		5762	5052		34984	32627
MSE-B_378	Moorea SE	Back reef	HiSeq4000	5734372	1984872	78.65		3515	2435		22929	21131
MSE-F_597	Moorea SE	Fore reef	HiSeq4000	2316777	560218	84.48
MSE-F_600	Moorea SE	Fore reef	HiSeq4000	16672985	3286606	83.5		14208	12436		59786	55159
MSE-F_601	Moorea SE	Fore reef	HiSeq4000	13878918	2850131	82.67
MSE-F_604	Moorea SE	Fore reef	HiSeq4000	6481866	1983709	79.92		4672	4004		56441	52232
MSE-F_607	Moorea SE	Fore reef	HiSeq4000	11767775	2810088	80.57		9811	8743		49223	45399
MSE-F_608	Moorea SE	Fore reef	HiSeq2500	7103681	1729257	82.51		9335	7522		26459	24527
MSE-F_609	Moorea SE	Fore reef	HiSeq2500	6717414	1606863	81.32		11704	10283		29006	25583
MSE-F_611	Moorea SE	Fore reef	HiSeq2500	5338291	1315023	84.94
MSE-F_612	Moorea SE	Fore reef	HiSeq2500	10918612	2318176	80.99		8327	7298		48594	45108
MSE-F_613	Moorea SE	Fore reef	HiSeq2500	7156983	1755343	74.57
MSE-F_614	Moorea SE	Fore reef	HiSeq2500	543465	190507	84.8	Low read depth - removed	9136	7843		48455	45285
MSE-F_614d	Moorea SE	Fore reef	HiSeq2500	670036	229392	84.01	Replicate - removed
MSE-F_615	Moorea SE	Fore reef	HiSeq4000	4146154	3657292	87.42	Raw reads not deduplicated
MSE-F_616	Moorea SE	Fore reef	HiSeq4000	1039642	901922	85.69	Raw reads not deduplicated	10022	8544		35847	33425
MSE-F_617	Moorea SE	Fore reef	HiSeq4000	1669143	1462265	83.05	Raw reads not deduplicated	6002	5369		39113	35291
MSE-F_618	Moorea SE	Fore reef						8492	7050		38985	35759
MSE-F_619	Moorea SE	Fore reef	HiSeq4000	1991312	1732999	85.31	Raw reads not deduplicated	5782	4994
MSE-F_619d	Moorea SE	Fore reef	HiSeq4000	1919407	1675548	85.4	Replicate - removed
MSE-F_626	Moorea SE	Fore reef	HiSeq4000	3559950	1236526	83.65		7344	6209		18493	14911
MSE-F_627	Moorea SE	Fore reef	HiSeq4000	4528294	1477458	80.43		11310	10013		34511	31623
MSE-F_630	Moorea SE	Fore reef	HiSeq4000	8565501	2471569	83.08		7346	6428		48128	44311
MSE-F_632	Moorea SE	Fore reef	HiSeq4000	1599700	560888	84.14		5489	4860		48229	44739
MSE-F_633	Moorea SE	Fore reef	HiSeq4000	3399168	1095160	82.11		4064	3201		33996	29969
TNW-B_380	Tahiti NW	Back reef	HiSeq2500	6278415	1540900	81.14		5923	2285		23019	18950
TNW-B_453	Tahiti NW	Back reef	HiSeq2500	2171354	631473	78.54		5060	4186		4030	3442	Low read depth - removed
TNW-B_454	Tahiti NW	Back reef	HiSeq2500	5262112	1304038	79.66
TNW-B_455	Tahiti NW	Back reef	HiSeq2500	2155451	624028	80.62		9490	8277		25478	23335
TNW-B_505	Tahiti NW	Back reef	HiSeq2500	2825641	779357	85.7		1251	888	Low read depth - removed	21069	19366
TNW-B_510	Tahiti NW	Back reef	HiSeq2500	5410066	1345551	84.66
TNW-B_511	Tahiti NW	Back reef	HiSeq2500	4838172	1162289	84.52		12480	10826		34270	32131
TNW-B_512	Tahiti NW	Back reef	HiSeq2500	3909563	966902	85.22
TNW-B_513	Tahiti NW	Back reef	HiSeq2500	2991833	814145	69.66		299	222	Low read depth - removed with & without rarefaction	28558	26645
TNW-B_516	Tahiti NW	Back reef	HiSeq2500	6760583	1532250	82.68		9788	8598		29289	27334
TNW-B_517	Tahiti NW	Back reef	HiSeq2500	7506293	1632152	84.19		7463	6300		9759	9052	Low read depth - removed
TNW-B_517d	Tahiti NW	Back reef	HiSeq2500	2649876	724094	85.06	Replicate - removed
TNW-B_524	Tahiti NW	Back reef	HiSeq2500	8306156	2003754	83.7
TNW-B_525	Tahiti NW	Back reef	HiSeq2500	4304598	1217646	83.41		5547	4808		17708	15732
TNW-B_526	Tahiti NW	Back reef	HiSeq2500	5598022	1465837	81.27		8455	7245		15826	13532
TNW-B_527	Tahiti NW	Back reef	HiSeq2500	5004708	1288121	83.56		5676	3203		29396	26518
TNW-B_530	Tahiti NW	Back reef	HiSeq2500	5666211	1493808	83.32		2828	627	Low read depth - removed with & without rarefaction	25352	22799
TNW-B_533	Tahiti NW	Back reef	HiSeq2500	6682828	1730702	81.62		6091	4853		25664	23464
TNW-B_535	Tahiti NW	Back reef	HiSeq2500	4921085	1303807	81.89
TNW-B_537	Tahiti NW	Back reef	HiSeq2500	12406056	2523244	81.16
TNW-B_539	Tahiti NW	Back reef	HiSeq2500	8799636	2006949	84.04		4927	2819		27020	24892
TNW-B_540	Tahiti NW	Back reef	HiSeq2500	14283382	2679360	81.76		4095	3357		25962	23864
TNW-B_542	Tahiti NW	Back reef	HiSeq2500	1802914	509588	73.32
TNW-B_542d	Tahiti NW	Back reef	HiSeq2500	938219	281674	71.79	Replicate - removed
TNW-B_544	Tahiti NW	Back reef	HiSeq2500	1766985	660353	83.03
TNW-B_545	Tahiti NW	Back reef	HiSeq2500	1835380	649147	85.54		3960	3318		16041	14261
TNW-F_381	Tahiti NW	Fore reef	HiSeq2500	3668728	1237217	73.35
TNW-F_382	Tahiti NW	Fore reef	HiSeq2500	2677825	936371	69.29
TNW-F_384	Tahiti NW	Fore reef	HiSeq2500	4133912	1312227	80.13		7162	6199		22422	20588
TNW-F_386	Tahiti NW	Fore reef	HiSeq2500	4054263	1332658	80.31		3919	3156		15519	14161
TNW-F_389	Tahiti NW	Fore reef	HiSeq2500	14093419	2858503	81.78		4521	3918		18921	17395
TNW-F_391	Tahiti NW	Fore reef	HiSeq2500	8556321	2235397	79.02
TNW-F_393	Tahiti NW	Fore reef	HiSeq2500	9024017	2348110	78.12
TNW-F_394	Tahiti NW	Fore reef	HiSeq2500	4234165	1279284	81.11		3531	3059		20550	18369
TNW-F_397	Tahiti NW	Fore reef	HiSeq2500	13403412	2996618	75.26		6086	5289		21893	20290
TNW-F_397d	Tahiti NW	Fore reef	HiSeq2500	7246208	2045850	76.61	Replicate - removed
TNW-F_400	Tahiti NW	Fore reef	HiSeq2500	5845029	1478275	83.36		6217	4822		27566	25610
TNW-F_402	Tahiti NW	Fore reef	HiSeq2500	3345966	964089	82.36		1166	893	Low read depth - removed	37295	32943
TNW-F_405	Tahiti NW	Fore reef	HiSeq2500	2435762	705443	83.82		3410	2970		40379	38027
TNW-F_408	Tahiti NW	Fore reef	HiSeq2500	13590888	2558394	82.39		7553	6434		13702	12128	Low read depth - removed
TNW-F_409	Tahiti NW	Fore reef	HiSeq2500	12744532	2618427	79.41		6058	5336		10626	9552	Low read depth - removed
TNW-F_410	Tahiti NW	Fore reef	HiSeq2500	9602882	2266879	76.87
TNW-F_411	Tahiti NW	Fore reef	HiSeq2500	9424982	1988246	81.67
TNW-F_414	Tahiti NW	Fore reef	HiSeq2500	4612576	1200890	77.63		3313	1307	Low read depth - removed	15042	13603
TNW-F_416	Tahiti NW	Fore reef	HiSeq2500	594548	196421	64.39	Low read depth - removed	4883	4232		20854	18958
TNW-F_418	Tahiti NW	Fore reef	HiSeq2500	3840775	1073912	72.28		8387	7419		36646	33412	Low read depth - removed
TNW-F_421	Tahiti NW	Fore reef	HiSeq2500	3795806	1019150	81.83		2302	1994		18209	16699
TNW-F_422	Tahiti NW	Fore reef	HiSeq2500	5912448	1505557	83.48
TNW-F_422d	Tahiti NW	Fore reef	HiSeq2500	6459264	1876346	82.87	Replicate - removed
TNW-F_425	Tahiti NW	Fore reef	HiSeq2500	5890503	1712094	83.68		6438	5529		28303	26007
TNW-F_427	Tahiti NW	Fore reef	HiSeq2500	4199094	1375882	82.78		4000	3491		17117	15539
TNW-F_429	Tahiti NW	Fore reef	HiSeq2500	1163183	438630	86.26
			Average	4.69241e+06	1.36023e+06	81.9745		5632.78	4681.28
			Std. dev.	3.92742e+06	848876	4.02726		2803.3	2574.36
